# White eye-rings coevolved with diurnal behaviors as a trait enhancing visual appeal in rodents

**DOI:** 10.64898/2025.12.07.692862

**Authors:** Nguyen Hoang Khoi Le, Shou-Hsien Li, Chi-Cheng Chiu, Meng-Pin Weng, Shih-Kuo Chen, Ben-Yang Liao

## Abstract

Conspicuous colorations are widespread in animals, yet their adaptive functions remain unclear, particularly in mammals. White eye-rings (WER), the bright-colored pelage encircling eyes, are prevalence in rodents (Mammalia: Rodentia). Phylogenetic analyses across 601 rodents show that WER has repeatedly emerged with transitions to diurnalism and disappeared with reversions to nocturnalism during rodent evolution. To explore WER’s function, we performed behavioral tests on the Nile rat (*Arvicanthis niloticus*, diurnal with WER) and the house mouse (*Mus musculus*, nocturnal without WER), and found that WER enhances visual appeal (the ability to attract attention or preference), likely by accentuating facial bilateral symmetry. This effect is neither associated with sexual selection nor species recognition and was absent in mice. Thus, WER appears selectively favored in diurnal rodents capable of perceiving and responding to it, but is constrained in nocturnal species. These findings illustrate how ecological factors and shared sensory preferences shape conspicuous color patterns.
