## Supplementary Dataset 3 for "White eye-rings coevolved with diurnal behaviors as a trait enhancing visual appeal in rodents"

### Sheet: Sheet 1
Supplementary Data 3. Time spent (in second) and strength of preference (SOP) values of Nile rat subjects during the three-chambered behavioral tests.
Experiment	Sex	Habituation			Experiment			SOP
		Chamber B	Center	Chamber A	Chamber B	Center	Chamber A
Fig 3B, top	Male	115.649	225.759	259.592	14.748	153.887	432.765	3.7085
Fig 3B, top	Male	144.411	224.29	232.899	64.331	210.144	326.995	1.65616
Fig 3B, top	Male	88.555	224.891	287.154	23.023	197.996	380.911	2.35113
Fig 3B, top	Male	28.962	423.558	149.15	10.677	576.909	13.814	-1.99291
Fig 3B, top	Male	37.17	395.993	168.767	6.74	379.577	215.213	2.81405
Fig 3B, top	Male	162.295	298.898	141.207	86.553	349.079	165.698	1.13771
Fig 3B, top	Male	20.22	499.765	81.415	29.563	498.895	73.072	-0.703986
Fig 3B, top	Male	86.219	248.58	266.131	49.382	267.399	283.949	0.897516
Fig 3B, top	Male	87.62	260.459	253.451	49.182	388.654	164.364	0.208317
Fig 3B, top	Male	23.557	510.173	67.2	24.625	507.242	69.203	-0.0215946
Fig 3B, top	Male	135.203	325.661	145.346	178.244	287.554	135.802	-0.496713
Fig 3B, top	Male	89.689	363.43	148.281	109.31	376.31	116.05	-0.63901
Fig 3B, top	Male	48.115	518.65	34.635	11.144	568.164	22.222	1.46998
Fig 3B, top	Male	63.73	472.602	65.198	22.155	550.95	28.695	0.340312
Fig 3B, top	Male	88.488	412.008	101.434	119.318	381.98	99.632	-0.457118
Fig 3B, top	Male	282.884	209.743	109.043	173.574	311.98	116.116	0.795329
Fig 3B, top	Male	158.692	280.148	162.83	103.237	319.788	178.045	0.749145
Fig 3B, top	Male	83.484	327.127	191.459	24.024	448.848	127.728	1.21306
Fig 3B, top	Male	181.448	207.874	211.878	249.114	202.934	149.482	-0.960512
Fig 3B, top	Male	82.015	252.719	266.666	9.81	182.049	409.411	3.68208
Fig 3B, top	Male	144.677	241.439	215.614	63.329	319.45	219.351	1.21669
Fig 3B, top	Male	79.346	495.425	25.759	34.568	556.422	10.21	-0.136373
Fig 3B, top	Male	151.551	302.369	147.08	82.949	313.046	205.805	1.35418
Fig 3B, top	Male	141.609	323.19	137.271	19.353	548.544	33.233	0.824945
Fig 3B, top	Male	62.529	398.532	139.139	4.605	498.498	97.497	3.25016
Fig 3B, top	Male	51.251	211.479	338.14	59.926	255.921	284.883	-0.472853
Fig 3B, top	Male	43.377	483.482	74.541	46.78	497.696	57.524	-0.482832
Fig 3B, top	Male	28.429	537.94	34.101	8.075	586.581	7.474	-0.374032
Fig 3B, top	Male	28.495	526.796	45.179	16.683	562.567	23.29	-0.183612
Fig 3B, top	Male	25.292	529.792	46.846	49.783	505.235	46.112	-0.999756
Fig 3B, bottom	Female	187.788	108.71	304.572	57.991	78.277	465.862	2.30832
Fig 3B, bottom	Female	132.2	403.005	67.935	49.916	496.562	65.532	1.35319
Fig 3B, bottom	Female	157.959	306.04	136.871	62.729	422.018	116.783	1.10336
Fig 3B, bottom	Female	281.481	163.764	154.955	234.366	246.979	119.385	-0.111953
Fig 3B, bottom	Female	141.274	356.423	102.903	113.112	318.383	169.435	1.04019
Fig 3B, bottom	Female	143.077	285.886	172.907	144.277	301.301	156.022	-0.160296
Fig 3B, bottom	Female	136.069	295.094	171.037	112.38	332.533	155.957	0.142793
Fig 3B, bottom	Female	206.54	170.036	224.424	203.471	270.739	126.06	-0.810518
Fig 3B, bottom	Female	141.608	167.033	292.759	74.674	371.369	154.687	0.00286329
Fig 3B, bottom	Female	103.37	139.206	358.224	60.593	56.79	483.747	1.20399
Fig 3B, bottom	Female	221.022	227.628	152.62	210.008	299.297	92.425	-0.649843
Fig 3B, bottom	Female	230.362	155.555	215.013	200.801	102.102	297.697	0.667557
Fig 3B, bottom	Female	147.415	314.449	139.206	74.541	410.343	116.516	0.727084
Fig 3B, bottom	Female	51.118	192.059	358.093	24.625	234.367	342.608	0.989932
Fig 3B, bottom	Female	117.718	294.295	189.457	47.714	319.384	234.232	1.60892
Fig 3B, bottom	Female	201.6	170.569	229.961	189.924	219.153	192.793	-0.168263
Fig 3B, bottom	Female	136.67	239.172	224.758	72.138	357.288	172.104	0.536773
Fig 3B, bottom	Female	212.677	232.097	157.356	205.671	247.579	147.88	-0.0412796
Fig 3B, bottom	Female	96.496	428.625	76.609	70.07	434.436	96.764	0.798629
Fig 3B, bottom	Female	249.314	254.786	97.03	176.241	255.254	170.235	1.31144
Fig 3B, bottom	Female	219.42	236.838	145.012	156.156	362.428	83.216	-0.310532
Fig 3B, bottom	Female	198.597	126.392	276.341	45.445	258.859	296.296	2.22824
Fig 3B, bottom	Female	121.854	287.686	191.99	147.549	162.363	292.428	0.33101
Fig 3B, bottom	Female	127.193	327.058	147.279	123.256	318.382	160.092	0.165711
Fig 3B, bottom	Female	163.965	303.838	133.067	81.882	418.683	101.635	0.613014
Fig 3B, bottom	Female	239.508	189.457	173.575	350.016	214.547	37.037	-2.77587
Fig 3B, bottom	Female	88.688	455.118	57.324	59.66	455.056	87.354	1.17971
Fig 3B, bottom	Female	204.071	216.35	181.449	156.623	317.449	128.728	-0.113463
Fig 3B, bottom	Female	170.237	242.175	188.788	108.575	394.927	98.298	-0.29268
Fig 3B, bottom	Female	187.453	189.988	224.289	97.096	264.93	239.304	1.04253
Fig 3C, top	Male	35.703	468.404	96.363	9.676	576.839	14.815	-0.817858
Fig 3C, top	Male	70.203	468.602	62.195	50.117	502.504	49.049	0.143658
Fig 3C, top	Male	28.362	462.665	109.643	18.685	558.827	24.358	-1.56827
Fig 3C, top	Male	19.486	558.487	23.957	3.337	598.863	1	-2.03656
Fig 3C, top	Male	63.731	167.701	369.638	72.872	218.35	310.508	-0.444852
Fig 3C, top	Male	95.495	402.866	102.969	60.727	388.454	152.619	1.22081
Fig 3C, top	Male	48.915	524.858	27.427	31.765	515.583	54.922	1.62463
Fig 3C, top	Male	37.304	425.425	138.271	20.754	401.136	178.78	1.21663
Fig 3C, top	Male	32.566	481.744	87.22	20.42	276.276	304.104	2.47522
Fig 3C, top	Male	123.322	287.218	191.59	189.589	223.69	188.721	-0.642212
Fig 3C, top	Male	133.133	290.422	178.445	20.62	387.651	193.859	2.81028
Fig 3C, top	Male	63.797	281.946	255.787	25.025	248.914	327.191	1.70531
Fig 3C, top	Male	24.825	227.16	349.215	10.344	225.09	365.296	1.32795
Fig 3C, top	Male	96.564	234.769	269.737	5.672	285.087	309.911	4.28986
Fig 3C, top	Male	55.522	473.539	72.739	7.474	560.295	33.901	1.79171
Fig 3C, top	Male	51.785	454.52	95.095	13.347	447.446	140.807	2.5223
Fig 3C, top	Male	72.339	399.999	129.462	53.92	497.697	49.383	-0.966489
Fig 3C, top	Male	16.016	315.98	269.534	29.296	283.217	289.357	-0.768807
Fig 3C, top	Male	219.486	189.79	190.924	180.313	341.807	80.08	-0.969859
Fig 3C, top	Male	59.593	359.692	181.715	36.436	443.844	120.52	0.117373
Fig 3C, top	Male	38.973	486.289	74.608	25.092	507.172	69.336	0.529522
Fig 3C, top	Male	174.441	208.074	219.085	41.708	443.777	115.115	1.13593
Fig 3C, top	Male	117.451	283.685	200.334	14.615	228.827	359.358	3.84955
Fig 3C, top	Male	144.677	300.831	156.222	58.191	466.8	75.809	0.270811
Fig 3C, top	Male	82.616	211.745	306.439	80.681	190.323	329.596	0.139291
Fig 3C, top	Male	110.844	457.122	33.834	82.615	454.985	64.13	1.34658
Fig 3C, top	Male	40.24	449.317	112.513	16.216	427.291	157.223	1.79393
Fig 3C, top	Male	124.524	275.608	201.468	89.489	331.331	180.38	0.31713
Fig 3C, top	Male	148.215	293.426	159.759	129.796	247.781	222.823	0.671446
Fig 3C, top	Male	121.788	224.424	255.188	126.726	208.473	265.731	0.00106549
Fig 3C, bottom	Female	34.768	490.353	76.609	63.463	486.953	50.784	-1.4613
Fig 3C, bottom	Female	185.185	296.829	119.986	22.89	549.147	29.363	0.985383
Fig 3C, bottom	Female	86.22	304.572	211.078	56.99	419.417	124.323	-0.166369
Fig 3C, bottom	Female	171.371	193.126	237.103	112.779	274.605	214.146	0.456705
Fig 3C, bottom	Female	134.267	234.366	232.297	110.043	221.219	269.668	0.502251
Fig 3C, bottom	Female	58.726	489.957	53.187	13.213	488.954	99.433	3.05469
Fig 3C, bottom	Female	33.834	536.071	31.365	51.851	541.672	17.617	-1.44809
Fig 3C, bottom	Female	65.666	188.389	347.815	26.426	136.937	438.837	1.64855
Fig 3C, bottom	Female	103.904	325.794	171.772	116.65	400.602	84.018	-1.19866
Fig 3C, bottom	Female	107.641	339.14	154.889	74.141	349.348	177.711	0.736183
Fig 3C, bottom	Female	158.492	233.968	210.01	50.25	332.534	218.486	1.7143
Fig 3C, bottom	Female	209.943	208.208	182.449	39.707	475.01	85.553	1.30993
Fig 3C, bottom	Female	152.351	315.913	133.466	101.301	341.739	158.29	0.834848
Fig 3C, bottom	Female	195.396	199.466	207.008	133.801	195.796	272.073	0.940619
Fig 3C, bottom	Female	232.297	208.807	160.626	120.121	338.74	141.809	0.771726
Fig 3C, bottom	Female	30.564	474.47	96.896	5.405	524.594	70.871	2.04823
Fig 3C, bottom	Female	61.528	467.931	71.671	84.151	470.671	47.648	-1.04071
Fig 3C, bottom	Female	34.635	164.966	403.139	28.629	192.191	381.18	0.193948
Fig 3C, bottom	Female	282.817	108.509	209.744	268.733	151.55	181.847	-0.132209
Fig 3C, bottom	Female	147.881	336.135	117.184	92.693	407.21	99.967	0.444653
Fig 3C, bottom	Female	131.531	322.989	147.08	201.802	266.935	133.133	-0.76127
Fig 3C, bottom	Female	167.968	186.519	246.513	146.346	161.962	292.692	0.446523
Fig 3C, bottom	Female	66.599	318.916	216.615	77.143	309.908	214.479	-0.226331
Fig 3C, bottom	Female	232.831	201.467	166.632	95.094	323.589	182.047	1.4195
Fig 3C, bottom	Female	205.604	219.017	177.109	69.869	160.292	371.769	2.62691
Fig 3C, bottom	Female	153.554	341.743	105.573	103.37	306.707	192.193	1.43524
Fig 3C, bottom	Female	261.262	220.353	121.055	239.974	168.302	193.594	0.799991
Fig 3C, bottom	Female	242.576	232.033	127.461	100.701	355.089	145.88	1.46309
Fig 3C, bottom	Female	204.804	260.593	136.203	166.967	235.102	198.131	0.835377
Fig 3C, bottom	Female	109.977	293.428	198.265	61.061	244.108	296.161	1.42783
Fig 3D	Male	260.325	219.617	121.988	129.662	376.64	95.228	0.648277
Fig 3D	Male	115.582	456.189	29.029	93.36	468.334	39.106	0.737935
Fig 3D	Male	57.591	444.046	99.633	62.462	460.259	79.279	-0.44682
Fig 3D	Male	144.211	151.553	305.106	154.688	203.67	242.042	-0.435233
Fig 3D	Male	142.142	306.508	153.42	131.998	268.134	201.468	0.499881
Fig 3D	Male	95.629	362.629	142.142	129.462	292.49	179.378	-0.101339
Fig 3D	Male	147.013	265.063	189.054	76.142	96.229	429.559	2.13324
Fig 3D	Male	211.745	249.382	140.273	216.951	139.339	246.18	0.776435
Fig 3D	Male	150.284	274.276	176.31	72.539	351.081	178.31	1.06714
Fig 3D	Male	97.298	317.251	186.921	13.146	549.346	38.638	0.61345
Fig 3D	Male	132.932	390.721	77.477	116.917	408.343	76.41	0.165197
Fig 3D	Male	123.323	271.67	205.337	174.64	197.796	222.354	-0.387077
Fig 3D	Male	98.364	277.342	225.224	100.367	306.505	194.728	-0.238983
Fig 3D	Male	147.481	320.853	132.666	84.751	378.978	137.671	0.852653
Fig 3D	Male	195.528	244.644	161.228	133.2	258.591	209.209	0.929624
Fig 3D	Female	122.99	337.138	141.342	29.429	475.742	96.229	1.50858
Fig 3D	Female	76.876	156.556	368.098	30.163	195.661	375.106	1.37696
Fig 3D	Female	68.602	342.343	191.325	46.379	330.996	223.755	0.790673
Fig 3D	Female	228.229	197.532	175.509	57.257	288.957	255.256	2.53536
Fig 3D	Female	100.835	268.736	231.699	74.608	323.659	202.603	0.240998
Fig 3D	Female	92.159	247.647	260.794	97.832	230.231	273.007	-0.0201541
Fig 3D	Female	195.261	151.151	255.388	93.026	134.667	373.437	1.61787
Fig 3D	Female	145.479	246.18	210.611	90.09	224.626	286.554	1.1356
Fig 3D	Female	292.826	130.129	178.245	183.115	189.721	228.894	1.03811
Fig 3D	Female	212.011	184.717	203.602	326.392	163.496	112.312	-1.48071
Fig 3D	Female	88.422	140.274	373.174	81.081	217.617	302.702	-0.176909
Fig 3D	Female	207.606	139.605	254.319	69.469	152.953	379.978	2.15868
Fig 3D	Female	83.884	283.751	234.235	68.602	164.832	367.436	0.939681
Fig 3D	Female	92.76	140.874	367.836	120.787	146.211	334.332	-0.518672
Fig 3D	Female	232.568	139.34	230.432	231.832	171.439	198.599	-0.20991
Fig 3E, top	Male	87.02	333.133	180.047	19.62	525.523	57.257	0.496172
Fig 3E, top	Male	312.847	164.031	124.992	283.485	134.601	182.984	0.692067
Fig 3E, top	Male	105.438	334.131	162.361	16.35	569.631	15.549	-0.695279
Fig 3E, top	Male	209.142	135.869	256.989	194.662	118.986	287.222	0.263971
Fig 3E, top	Male	199.466	179.312	222.022	113.247	199.8	288.623	1.19515
Fig 3E, top	Male	88.956	358.624	153.02	80.614	375.244	145.212	0.066502
Fig 3E, top	Male	110.31	241.24	250.65	113.447	179.646	308.107	0.257302
Fig 3E, top	Male	129.462	315.713	156.555	80.547	465.598	55.255	-0.817867
Fig 3E, top	Male	151.083	153.352	297.095	128.194	154.82	318.516	0.337454
Fig 3E, top	Male	137.538	229.297	234.035	148.547	207.006	245.777	-0.0404636
Fig 3E, top	Male	92.759	388.388	119.853	45.312	365.5	190.858	1.70483
Fig 3E, top	Male	90.09	268.136	243.444	81.014	214.679	305.637	0.481425
Fig 3E, top	Male	140.006	79.88	381.514	212.679	112.712	276.009	-1.07021
Fig 3E, top	Male	112.513	270.471	218.886	41.775	287.953	270.802	1.73644
Fig 3E, top	Male	83.484	342.143	175.643	76.009	404.871	119.92	-0.415244
Fig 3E, top	Female	108.508	431.164	61.528	40.507	532.529	27.894	0.28027
Fig 3E, top	Female	183.65	182.249	234.701	170.169	89.89	342.341	0.654601
Fig 3E, top	Female	169.569	227.092	203.669	168.501	176.508	255.721	0.33746
Fig 3E, top	Female	126.46	219.018	255.522	45.045	242.511	312.514	1.77972
Fig 3E, top	Female	64.999	323.191	213.08	217.217	292.826	90.757	-2.97196
Fig 3E, top	Female	232.365	192.526	175.909	223.624	137.138	240.308	0.505373
Fig 3E, top	Female	194.461	169.302	237.637	195.197	118.452	288.891	0.276316
Fig 3E, top	Female	225.09	191.056	185.184	192.991	228.827	180.112	0.181903
Fig 3E, top	Female	199.799	216.95	184.251	271.204	146.346	183.25	-0.448688
Fig 3E, top	Female	212.08	260.928	127.862	318.582	51.251	232.297	0.274327
Fig 3E, top	Female	193.459	168.633	239.438	165.432	82.149	354.489	0.791878
Fig 3E, top	Female	163.364	264.466	172.84	128.929	349.081	123.99	-0.1377
Fig 3E, top	Female	137.338	186.52	278.612	130.865	262.997	220.288	-0.269215
Fig 3E, top	Female	159.426	240.573	202.001	179.38	281.149	140.341	-0.695558
Fig 3E, top	Female	184.919	249.917	166.234	89.223	336.871	175.376	1.12864
Fig 3E, bottom	Male	95.629	386.388	119.253	42.175	436.233	123.122	1.22712
Fig 3E, bottom	Male	146.279	196.796	258.925	112.246	79.613	410.011	1.04519
Fig 3E, bottom	Male	181.581	85.752	334.267	103.036	173.972	323.922	0.77211
Fig 3E, bottom	Male	126.526	210.876	263.328	62.73	161.695	377.445	1.53161
Fig 3E, bottom	Male	150.016	197.462	253.652	247.979	175.841	178.11	-1.23518
Fig 3E, bottom	Male	144.877	268.533	187.52	173.241	242.71	184.719	-0.279664
Fig 3E, bottom	Male	33.033	288.219	280.878	14.948	513.245	73.407	-0.791999
Fig 3E, bottom	Male	73.407	435.702	91.291	64.197	497.627	39.506	-1.01499
Fig 3E, bottom	Male	163.831	109.777	327.462	144.211	144.145	313.114	0.119388
Fig 3E, bottom	Male	158.292	234.434	207.674	189.657	289.291	121.922	-1.02917
Fig 3E, bottom	Male	122.123	154.154	324.793	65.399	159.426	377.045	1.11621
Fig 3E, bottom	Male	107.707	211.877	281.746	130.263	144.143	327.124	-0.0588729
Fig 3E, bottom	Male	136.269	142.009	322.922	45.379	51.385	505.306	2.23233
Fig 3E, bottom	Male	150.484	236.17	215.416	73.273	286.016	242.641	1.20995
Fig 3E, bottom	Male	126.859	233.699	240.372	140.474	130.264	331.132	0.31506
Fig 3E, bottom	Female	64.665	352.885	183.85	103.037	402.003	96.63	-1.60009
Fig 3E, bottom	Female	177.576	170.169	253.985	98.431	339.136	164.163	0.221638
Fig 3E, bottom	Female	190.591	136.203	274.676	204.004	264.864	131.932	-1.15605
Fig 3E, bottom	Female	357.824	135.401	108.375	258.324	127.928	215.348	1.46071
Fig 3E, bottom	Female	131.999	167.101	302.77	67.401	160.693	373.306	1.27182
Fig 3E, bottom	Female	202.136	255.123	144.411	41.174	301.034	259.992	3.14381
Fig 3E, bottom	Female	209.477	94.895	296.298	114.514	138.605	348.281	1.10447
Fig 3E, bottom	Female	159.091	136.336	305.703	116.984	210.143	273.473	0.282809
Fig 3E, bottom	Female	213.615	130.598	258.127	176.442	150.616	274.272	0.363345
Fig 3E, bottom	Female	217.083	104.304	279.813	113.113	84.618	403.869	1.46991
Fig 3E, bottom	Female	125.391	190.723	285.016	44.578	134.402	422.09	2.05854
Fig 3E, bottom	Female	286.955	213.881	99.834	181.046	276.608	143.476	1.18767
Fig 3E, bottom	Female	148.682	234.1	218.618	161.162	212.88	227.228	-0.0605532
Fig 3E, bottom	Female	166.233	208.343	226.694	193.726	180.312	226.692	-0.220824
Fig 3E, bottom	Female	222.223	186.187	193.06	188.99	197.198	214.682	0.38685
Fig 3F, top	Male	196.516	222.352	183.182	156.763	211.434	233.853	0.678386
Fig 3F, top	Male	183.753	222.42	195.837	400.7	104.592	96.758	-2.14196
Fig 3F, top	Male	200.183	210.268	191.599	185.849	150.179	266.022	0.580644
Fig 3F, top	Male	210.684	289.941	101.425	193.837	226.753	181.42	0.959157
Fig 3F, top	Male	220.588	174.921	205.171	372.675	115.086	112.919	-1.6181
Fig 3F, top	Male	170.504	240.505	189.671	270.506	191.088	139.086	-1.11338
Fig 3F, top	Male	132.003	293.506	175.171	88.085	483.178	29.417	-1.99044
Fig 3F, top	Male	269.506	250.922	80.252	540.095	51.668	8.917	-4.1728
Fig 3F, top	Male	301.673	151.087	147.92	354.675	101.668	144.337	-0.268888
Fig 3F, top	Male	254.771	193.205	152.704	327.974	222.486	50.22	-1.96878
Fig 3F, top	Male	133.433	192.33	274.917	120.92	146.281	333.479	0.420662
Fig 3F, top	Male	260.986	164.883	174.811	480.26	69.491	50.929	-2.65908
Fig 3F, top	Male	158.168	279.084	163.418	169.001	380.169	51.5	-1.7615
Fig 3F, top	Male	323.002	172.584	105.084	343.085	160.334	97.251	-0.198781
Fig 3F, top	Male	62.5	130.751	407.419	404.919	124.751	71	-5.21633
Fig 3F, top	Female	105.758	356.361	137.011	282.022	243.602	73.506	-2.3134
Fig 3F, top	Female	191.515	187.014	220.601	264.771	216.433	117.926	-1.37085
Fig 3F, top	Female	396.198	140.344	62.588	409.115	161.596	28.419	-1.18532
Fig 3F, top	Female	187.265	277.105	134.76	203.582	330.332	65.166	-1.16873
Fig 3F, top	Female	231.922	228.672	140.086	309.59	150.587	140.503	-0.412431
Fig 3F, top	Female	170.254	260.506	169.92	67.585	216.755	316.34	2.22953
Fig 3F, top	Female	182.421	255.505	162.754	156.253	275.09	169.337	0.280592
Fig 3F, top	Female	246.172	188.088	166.42	230.755	208.921	161.004	0.0455725
Fig 3F, top	Female	193.088	260.422	147.17	245.839	127.669	227.172	0.277846
Fig 3F, top	Female	240.089	200.671	159.92	186.754	197.171	216.755	0.801145
Fig 3F, top	Female	247.839	277.089	75.752	251.839	250.089	98.752	0.359427
Fig 3F, top	Female	263.506	202.088	135.086	270.839	217.339	112.502	-0.303527
Fig 3F, top	Female	261.256	184.504	154.92	243.339	179.004	178.337	0.305579
Fig 3F, top	Female	122.669	251.923	226.088	201.171	148.17	251.339	-0.560902
Fig 3F, top	Female	202.504	235.006	163.17	265.006	129.503	206.171	-0.050609
Fig 3F, bottom	Female	113.246	218.819	268.735	168.235	193.661	239.374	-0.737936
Fig 3F, bottom	Female	115.115	218.017	208.408	120.92	240.772	239.638	0.130469
Fig 3F, bottom	Female	236.502	96.562	267.666	188.454	164.163	248.513	0.220527
Fig 3F, bottom	Female	194.527	99.233	307.64	112.312	147.615	340.273	0.937908
Fig 3F, bottom	Female	120.453	177.109	302.768	92.293	271.272	238.105	0.0375624
Fig 3F, bottom	Female	211.078	138.138	251.184	209.208	183.649	208.073	-1.04379
Fig 3F, bottom	Female	162.027	161.694	278.409	91.224	68.935	440.571	2.50623
Fig 3F, bottom	Female	256.122	110.444	234.234	307.839	125.925	167.766	-0.746845
Fig 3F, bottom	Female	137.538	181.516	282.016	138.205	187.32	274.675	-0.0450309
Fig 3F, bottom	Female	137.538	346.215	116.917	55.722	206.873	339.205	2.84018
Fig 3F, bottom	Female	185.318	169.101	245.911	228.162	169.17	204.338	-0.567234
Fig 3F, bottom	Female	194.66	98.497	308.373	229.364	205.806	165.7	-1.13279
Fig 3F, bottom	Female	198.33	146.679	256.121	156.891	220.754	223.825	0.143686
Fig 3F, bottom	Female	176.242	114.181	310.977	174.04	100.568	326.192	0.0870524
Fig 3F, bottom	Female	255.457	168.703	178.78	319.784	181.314	99.632	-1.16752
Fig 3F, bottom	Male	184.786	199.801	217.753	298.366	178.98	123.324	-1.51147
Fig 3F, bottom	Male	236.703	119.319	244.778	320.586	155.422	125.592	-1.40036
Fig 3F, bottom	Male	297.565	146.614	156.691	315.513	125.792	160.025	-0.0541196
Fig 3F, bottom	Male	114.982	407.743	78.145	108.574	468.198	24.958	-1.56392
Fig 3F, bottom	Male	219.354	208.008	173.508	364.7	169.37	60.06	-2.26397
Fig 3F, bottom	Male	217.684	146.346	237.17	117.65	166.232	317.448	1.30833
Fig 3F, bottom	Male	154.889	359.694	87.087	170.238	275.21	154.622	0.691898
Fig 3F, bottom	Male	284.617	246.713	70.47	274.005	268.267	58.858	-0.204951
Fig 3F, bottom	Male	235.901	137.136	228.693	185.319	109.844	306.507	0.770679
Fig 3F, bottom	Male	199.734	186.988	213.948	183.315	238.504	179.311	-0.131041
Fig 3F, bottom	Male	200.733	232.899	168.568	186.054	341.877	72.339	-1.11093
Fig 3F, bottom	Male	87.021	146.013	368.836	103.838	56.99	440.442	0.00107357
Fig 3F, bottom	Male	298.632	110.444	193.194	127.06	118.985	355.355	2.11207
Fig 3F, bottom	Male	32.499	90.89	478.541	82.683	166.701	351.886	-1.79073
Fig 3F, bottom	Male	136.604	192.593	272.673	172.906	165.298	263.396	-0.389927
