## Supplementary Dataset 4 for "White eye-rings coevolved with diurnal behaviors as a trait enhancing visual appeal in rodents"

### Sheet: Sheet 1
Supplementary Data 4. Time spent (in second) and strength of preference (SOP) values of house mouse subjects during the three-chambered behavioral tests.
Sex	Habituation			Experiment			SOP
	Chamber B	Center	Chamber A	Chamber B	Center	Chamber A
Female	229.76	255.511	121.339	179.584	199.001	222.085	1.22754
Female	159.918	284.168	156.584	196.084	213.752	190.834	-0.345607
Female	249.335	179.334	172.001	144.001	199.418	257.251	0.867493
Female	194.751	216.085	189.834	233.751	198.418	168.501	-0.433062
Female	134.341	305.434	157.175	121.673	215.096	260.181	1.63218
Female	152.75	222.167	222.083	171.51	229.929	195.511	-0.648141
Female	171.5	237.25	188.25	126.75	217.833	252.417	1.03072
Female	221.762	227.93	147.258	165.5	186.583	244.917	1.03768
Female	154.667	261	181.333	200.667	248.25	148.083	-0.664869
Female	167.259	256.931	172.76	176.5	218.583	201.917	-0.902412
Female	220.833	275.167	101	289.167	228.5	79.333	-2.40584
Female	205.011	252.765	139.174	193.761	205.678	197.511	-0.161302
Female	127.917	306.333	162.75	117.833	218.084	261.083	1.01332
Female	153.259	220.262	223.429	172.093	230.013	194.844	-0.814692
Female	191.594	175.76	229.596	126.833	219.5	250.667	1.57351
Female	229.417	217.25	150.333	169.417	185.666	241.917	-0.0515282
Female	140.76	273.186	197.514	137.084	308.502	165.834	0.713077
Female	170.512	275.27	165.678	156.594	248.935	205.931	0.201038
Female	161.845	272.519	177.096	158.678	218.599	234.183	2.42744
Female	170.679	236.933	203.848	133.926	244.351	233.183	0.772372
Male	188.499	217.165	200.916	182.749	196.999	226.832	-0.836004
Male	103.251	312.837	190.502	211.166	186.748	208.666	-0.196313
Male	117.083	288.498	200.999	114.501	300.754	191.335	-0.242101
Male	145.916	249.748	210.916	140.585	240.669	225.336	0.166702
Male	167.669	282.586	156.335	165.002	241.586	200.002	0.00285128
Male	191.085	212.253	203.252	173.252	260.836	172.502	-0.401391
Male	149.085	216.419	241.086	205.586	248.752	152.252	-0.994815
Male	213.832	235.499	157.249	126.166	255.999	224.415	0.0308194
Male	178.344	268.683	153.593	129.916	265.665	204.999	0.346277
Male	157.926	273.767	168.927	166.927	290.018	143.675	-0.199226
Male	169.51	264.35	166.76	214.263	252.599	133.758	-1.4205
Male	246.932	244.181	109.507	127.499	207.666	265.415	0.377129
Male	191.095	201.179	208.346	166.51	203.846	230.264	0.190149
Male	205.763	255.015	139.842	183.761	225.014	191.845	0.0683695
Male	184.832	233.249	182.499	196.845	278.684	125.091	-0.220801
Male	203.166	249.915	147.499	144.926	197.262	258.432	0.00362235
Male	202.166	184.332	205.082	167.499	219.749	204.332	-0.371275
Male	203.416	214.582	173.582	173.999	187.749	229.832	0.617909
Male	178.253	222.087	191.17	135.333	244.915	211.332	1.32276
Male	223.332	210.166	158.082	202.087	212.503	176.92	-1.24964
